# Evolutionary signatures of human cancers revealed via genomic analysis of over 35,000 patients

**DOI:** 10.1101/2023.07.27.550506

**Authors:** Diletta Fontana, Ilaria Crespiatico, Valentina Crippa, Federica Malighetti, Matteo Villa, Fabrizio Angaroni, Luca De Sano, Andrea Aroldi, Marco Antoniotti, Giulio Caravagna, Rocco Piazza, Alex Graudenzi, Luca Mologni, Daniele Ramazzotti

**Author notes:** These authors contributed equally and should be regarded as co-first authors (Diletta Fontana, Ilaria Crespiatico, Valentina Crippa).

## Abstract

By leveraging the ever-increasing availability of cancer omics data and the continuous advances in cancer data science and machine learning, we have discovered the existence of cancer type-specific *evolutionary signatures* associated with different disease outcomes. These signatures represent “favored trajectories” of acquisition of driver mutations that are repeatedly detected in patients with similar prognosis. In this work, we present a novel framework named ASCETIC (<u>A</u>gony-ba<u>S</u>ed <u>C</u>ancer <u>E</u>volu<u>T</u>ion Inferen<u>C</u>e) that extracts such signatures from NGS experiments generated by different technologies such as bulk and single-cell sequencing data. In our study, we applied ASCETIC to (i) single-cell sequencing data from 146 patients with distinct myeloid malignancies and bulk whole-exome sequencing data from 366 acute myeloid leukemia patients, (ii) multi-region sequencing data from 100 early-stage lung cancer patients from the TRACERx project, (iii) whole-exome/genome sequencing data from more than 10,000 Pan-Cancer Atlas samples, and (iv) targeted bulk sequencing data from more than 25,000 MSK-MET metastatic patients (both datasets including multiple cancer types). As a result, we extracted different cancer (sub)type-specific single-nucleotide variants evolutionary signatures associated with clusters of patients with statistically significant different prognoses. In addition, we conducted several validations using diverse and previously unexplored datasets to evaluate the reliability and applicability of the evolutionary signatures extracted by ASCETIC. Such analyses provided evidence of the robustness and generalizability of the identified evolutionary patterns.
