## Supplementary Table 1 for "Evolutionary signatures of human cancers revealed via genomic analysis of over 35,000 patients"

### Sheet: AML (Tapestri)
PARENT	CHILD	CV
CALR	ASXL1	0.93
CALR	ATM	0.65
SF3B1	CHEK2	0.54
IDH1	DNMT3A	0.22
JAK2	DNMT3A	0.25
IDH1	EZH2	0.14
NPM1	FLT3	0.68
U2AF1	FLT3	0.25
JAK2	KRAS	0.12
ASXL1	NRAS	0.18
DNMT3A	NRAS	0.96
JAK2	NRAS	0.74
ASXL1	PTPN11	0.23
IDH1	PTPN11	0.28
JAK2	RUNX1	0.5
DNMT3A	SETBP1	0.23
IDH1	TET2	0.97
IDH2	TET2	0.66
DNMT3A	WT1	0.41
KIT	WT1	0.69
