## Supplementary Table 3 for "Evolutionary signatures of human cancers revealed via genomic analysis of over 35,000 patients"

### Sheet: NSCLC (TRACERx)
PARENT	CHILD	CV
CCND1	ARID1B	0.9
KEAP1	ARID2	0.98
PIK3CA	COL2A1	0.61
TERT	COL2A1	0.7
PDGFRA	COL5A2	0.63
CDKN2A	CYLD	0.68
ASXL1	DNM2	0.52
EGFR	EP300	0.7
FBXW7	EP300	0.92
TP53	FAT1	0.66
PIK3CA	KMT2D	0.55
PTEN	KMT2D	0.68
PDGFRA	KRAS	0.53
TP53	KRAS	0.67
SPEN	LATS1	0.73
FAT1	MAP3K1	0.54
KEAP1	MET	0.63
KEAP1	NCOR1	0.71
PIK3CA	NFE2L2	0.72
SOX2	NFE2L2	0.68
DICER1	PLXNB2	0.64
ATM	POLE	0.69
SOX2	SGK223	0.7
BRAF	TERT	0.63
WRN	TP53	0.59
KMT2D	UBR5	0.78
SOX2	UBR5	0.75
KEAP1	WRN	0.66
