## Supplementary Table 6 for "Evolutionary signatures of human cancers revealed via genomic analysis of over 35,000 patients"

### Sheet: PanCancerAtlas
PARENT	CHILD	OCCURRENCE
PIK3CA	KMT2D	3
PIK3CA	KMT2C	3
PIK3CA	DMD	3
TP53	FAT1	3
KRAS	KMT2C	3
TP53	DMD	3
APOB	MACF1	3
APOB	SPTA1	2
SPTA1	KMT2C	2
TP53	APOB	2
KRAS	PIK3CA	2
KRAS	TP53	2
CDKN2A	TP53	2
APOB	PTPRD	2
FGFR3	STAG2	1
FGFR3	KDM6A	1
FGFR3	ARID1A	1
ATM	KMT2D	1
FGFR3	TP53	1
FGFR3	SPTAN1	1
TP53	RB1	1
FGFR3	RB1	1
FGFR3	MACF1	1
ARID1A	SPTAN1	1
KDM6A	RB1	1
KDM6A	KMT2D	1
EP300	KDM6A	1
FGFR3	KMT2C	1
TP53	KMT2C	1
MACF1	KMT2D	1
STAG2	KMT2C	1
ERBB2	SPTAN1	1
FGFR3	ATM	1
IDH1	NIPBL	1
APOB	CIC	1
FUBP1	NOTCH1	1
APOB	NOTCH1	1
BCOR	PIK3R1	1
BRCA1	HUWE1	1
APOB	ANKRD11	1
CREBBP	HUWE1	1
PTEN	MED12	1
FBXW7	ANKRD11	1
CREBBP	SPTA1	1
AKT1	PIK3CA	1
NF1	DMD	1
PIK3CA	GATA3	1
KMT2C	DMD	1
AKT1	CDH1	1
TP53	GATA3	1
PTEN	SPEN	1
PIK3CA	APOB	1
SPEN	HUWE1	1
PIK3CA	SPTA1	1
PIK3CA	HUWE1	1
SPEN	ARID1A	1
DMD	ARID1A	1
NIPBL	DMD	1
EP300	SPEN	1
SPEN	DMD	1
FAT1	FBXW7	1
EP300	FBXW7	1
FAT1	FLNA	1
FAT1	NIPBL	1
KRAS	DMD	1
AMER1	SMAD4	1
PTPRT	SMAD4	1
TCF7L2	AMER1	1
PTPRT	TP53	1
FAT1	PTPRS	1
FAT1	ARID1A	1
RNF43	ARID1B	1
RNF43	KMT2C	1
MACF1	KMT2B	1
KMT2D	KMT2B	1
MACF1	PTPRS	1
COL5A1	DMD	1
KMT2D	DMD	1
ANKRD11	PTPRS	1
RNF43	PTPRS	1
COL5A1	ARID1A	1
RNF43	ARID1A	1
AMER1	ATM	1
PIK3CA	TP53	1
PIK3CA	SMAD4	1
AMER1	KRAS	1
AMER1	SPTA1	1
NRAS	SPTA1	1
NRAS	ATM	1
EGFR	TP53	1
PIK3CG	GABRA6	1
EGFR	PTEN	1
PIK3CG	SPTA1	1
EGFR	GRIN2A	1
PIK3CG	PTEN	1
MECOM	GRIN2A	1
PTEN	RB1	1
NF1	APOB	1
MECOM	RB1	1
CDKN2A	NSD1	1
CASP8	HUWE1	1
NOTCH1	KMT2D	1
CASP8	FAT1	1
CDKN2A	CASP8	1
CDKN2A	HUWE1	1
CASP8	FBXW7	1
NOTCH1	NSD1	1
CASP8	KMT2C	1
CASP8	APOB	1
CDKN2A	KMT2C	1
VHL	PBRM1	1
ARID1A	PBRM1	1
KDM5C	MACF1	1
VHL	MACF1	1
ROS1	SETD2	1
CTNNB1	DMD	1
KMT2D	APOB	1
SPTA1	DMD	1
KMT2D	POLQ	1
BAP1	CTNNB1	1
ALB	KMT2C	1
KEAP1	PTPRD	1
EGFR	PTPRD	1
SETBP1	EPHA5	1
KRAS	STK11	1
KEAP1	KMT2C	1
EGFR	MACF1	1
PTPRT	EPHA5	1
EGFR	KMT2C	1
STK11	DMD	1
PIK3CA	PREX2	1
KMT2D	KMT2C	1
NFE2L2	KMT2C	1
CDKN2A	NF1	1
PIK3CA	PIK3CG	1
PIK3CA	NF1	1
CDKN2A	KMT2D	1
TP53	ATRX	1
BRCA1	APOB	1
DMD	ALK	1
RB1	NOTCH4	1
CACNA1A	SPEN	1
CACNA1A	DMD	1
BRCA1	NF1	1
GNAS	ATM	1
TP53	KDM6A	1
GNAS	KRAS	1
GNAS	APOB	1
RNF43	COL5A1	1
GNAS	TP53	1
GNAS	RNF43	1
TGFBR2	KMT2C	1
GNAS	COL5A1	1
KIF1A	FLT4	1
RNF43	SMAD4	1
CDKN2A	SMAD4	1
TP53	ARID1A	1
APOB	COL5A1	1
APOB	PTPRT	1
APOB	MECOM	1
APOB	GRIN2A	1
APOB	PREX2	1
BRAF	GRIN2A	1
BRAF	COL5A1	1
APOB	PLCB4	1
NRAS	KMT2D	1
APOB	ROS1	1
NRAS	GRIN2A	1
APOB	TP63	1
BRAF	PREX2	1
BRAF	PTPRT	1
NRAS	PTPRT	1
BRAF	PLCB4	1
NRAS	PLCB4	1
TP53	PTPRT	1
TP53	MUC6	1
PTPRD	TLR4	1
PTPRT	KMT2C	1
ERBB4	KMT2C	1
PTPRD	APOB	1
MACF1	APOB	1
FLNA	FAT1	1
FLNA	ARID1A	1
ZFHX3	ARID1A	1
ACVR2A	ARID1A	1
ZFHX3	MACF1	1
FLNA	MACF1	1
ACVR2A	KMT2C	1
ZBTB20	FAT1	1
ZBTB20	KMT2D	1
ZBTB20	MUC6	1
KMT2A	KMT2B	1
ZFHX3	KMT2B	1
FLNA	KMT2B	1
ZBTB20	SPEN	1
ACVR2A	MACF1	1
ACVR2A	FAT1	1
PIK3CA	TAF1	1
ARHGAP35	DMD	1
FOXA2	TAF1	1
PIK3CA	SPOP	1
PIK3CA	FBXW7	1
PPP2R1A	FBXW7	1
CHD4	TP53	1
ARHGAP35	AMER1	1
PIK3CA	PTEN	1
PPP2R1A	PIK3R1	1
TP53	AMER1	1
PPP2R1A	TP53	1
PPP2R1A	KMT2D	1
PTEN	FBXW7	1
KRAS	CTNNB1	1
PIK3CA	CTCF	1
CHD4	PIK3CA	1
PIK3R1	SPOP	1
FGFR2	KRAS	1
SOX17	CTNNB1	1
FGFR2	ARID5B	1
ARID1A	KMT2C	1
ARID1A	CTCF	1
ARID1A	ZFHX3	1
FAT1	ZFHX3	1
FAT1	NSD1	1
FAT1	RNF43	1
KMT2B	MACF1	1
ARID1A	NSD1	1
KMT2B	NSD1	1
FAT1	KMT2D	1
KRAS	RNF43	1
KMT2B	PIK3CA	1
PTEN	PIK3R1	1
PTEN	MACF1	1
ARID1A	RNF43	1
KRAS	JAK1	1

### Sheet: MSK-MET
PARENT	CHILD	OCCURRENCE
TP53	ATM	6
TP53	PIK3CA	5
KRAS	PIK3CA	4
TP53	FAT1	4
ARID1A	KMT2C	3
TP53	NOTCH1	3
TP53	KMT2D	3
KRAS	APC	3
CDKN2A	TP53	3
TERT	KMT2D	2
ERBB2	FOXA1	2
AKT1	PIK3CA	2
PIK3CA	TP53	2
CBFB	TP53	2
PTEN	FAT1	2
ATM	KMT2C	2
PTEN	NF1	2
AKT1	TP53	2
KMT2D	FAT1	2
KRAS	NF1	2
ERBB3	SMAD4	2
TP53	TERT	2
KRAS	ARID1A	2
KRAS	FBXW7	2
TP53	SMAD4	2
KRAS	PTPRT	2
KRAS	BRAF	2
PIK3CA	ATM	2
SMAD4	ATM	2
KMT2D	GRIN2A	2
KMT2D	PTPRD	2
TP53	ERBB4	2
FAT1	ROS1	2
FAT1	KMT2D	2
CDKN2A	KMT2D	2
TERT	PIK3CA	2
NOTCH1	RB1	2
KRAS	TP53	2
KEAP1	TP53	2
KEAP1	NF1	2
ATM	FAT1	2
STK11	PTPRD	2
PTEN	PIK3CA	2
TP53	ATRX	2
PIK3CA	PPP2R1A	2
TP53	KMT2C	2
TERT	BRAF	2
PTEN	FBXW7	2
GNAS	KRAS	1
GNAS	APC	1
SMAD2	SMAD3	1
CARD11	SMAD4	1
GNAS	KMT2D	1
AKT1	GNAS	1
TGFBR2	TP53	1
TGFBR2	GNAS	1
GNAS	PIK3CA	1
FGFR3	RB1	1
FGFR3	KDM6A	1
TERT	KDM6A	1
ERBB2	ATM	1
ERBB3	KMT2D	1
ERCC2	CREBBP	1
ERCC2	KDM6A	1
FGFR3	ATM	1
ARID1A	CREBBP	1
FGFR3	KMT2D	1
TP53	RB1	1
ERCC2	KMT2C	1
ERCC2	RB1	1
ERBB2	PIK3CA	1
ERBB3	PIK3CA	1
ERBB2	EP300	1
PIK3CG	NSD1	1
FOXA1	PTPRD	1
ARID1A	ERBB3	1
PIK3CG	DOT1L	1
TP53	DOT1L	1
AKT1	CBFB	1
FOXA1	FAT1	1
CBFB	ESR1	1
PIK3CA	ESR1	1
GATA3	FOXA1	1
MAP3K1	FAT1	1
GATA3	ESR1	1
GATA3	TP53	1
GATA3	SF3B1	1
CBFB	PTEN	1
TP53	SF3B1	1
MAP2K4	SF3B1	1
AKT1	GATA3	1
GATA3	ARID1A	1
MAP2K4	ARID1A	1
ATM	FLT4	1
KMT2D	ERBB3	1
CDK12	PIK3CA	1
PRDM1	PTEN	1
TP53	ARID1A	1
ATRX	KMT2D	1
ATRX	RB1	1
TP53	CREBBP	1
AKT1	BRCA2	1
PTEN	BRCA2	1
NF1	KMT2C	1
CDH1	MAP3K1	1
CDH1	ARID1A	1
TBX3	ESR1	1
PIK3CA	FOXA1	1
CDH1	KMT2C	1
CDH1	FOXA1	1
CBFB	KMT2C	1
NFE2L2	GATA1	1
NFE2L2	PIK3CA	1
HLA-B	KMT2C	1
KMT2D	RB1	1
NFE2L2	KMT2C	1
ATRX	PTEN	1
TGFBR2	KRAS	1
ERBB2	ARID1A	1
ERBB2	PTPRD	1
ARID1A	U2AF1	1
ATM	ASXL1	1
ATM	ERBB3	1
TP53	NF1	1
ARID1A	ASXL1	1
U2AF1	SMAD4	1
IDH1	KMT2C	1
TP53	IDH1	1
FGFR2	IDH1	1
BRAF	PBRM1	1
BRAF	ARID1A	1
KRAS	KMT2C	1
BRAF	APC	1
ANKRD11	POLE	1
NOTCH3	CREBBP	1
FAT1	CREBBP	1
ZFHX3	POLE	1
ANKRD11	CREBBP	1
FAT1	POLE	1
BRAF	PIK3CA	1
FAT1	FBXW7	1
KMT2D	FBXW7	1
NOTCH3	PIK3CA	1
PTPRS	APC	1
KMT2B	PIK3CA	1
TP53	APC	1
AMER1	NRAS	1
SOX9	PIK3CA	1
KRAS	NRAS	1
TP53	BRAF	1
AMER1	TCF7L2	1
AMER1	APC	1
KRAS	SMAD3	1
NOTCH1	NOTCH3	1
NOTCH1	SPEN	1
NOTCH1	KMT2D	1
NOTCH1	TERT	1
KMT2C	GRIN2A	1
NOTCH1	ARID2	1
ARID2	FAT1	1
NOTCH1	NOTCH2	1
NOTCH2	FAT1	1
ROS1	GRIN2A	1
PTPRD	SPEN	1
TP53	SPEN	1
TP53	CDKN2A	1
PIK3CA	PTPRT	1
SMAD4	PTPRD	1
SMARCA4	PTPRT	1
KMT2D	ERBB4	1
SMAD4	EPHA5	1
ERBB3	APC	1
PIK3CA	ARID2	1
ERBB3	ARID2	1
PIK3CA	APC	1
ERBB2	TERT	1
SDHA	MTOR	1
PTEN	MGA	1
SDHA	TP53	1
NF1	TSC1	1
RB1	MAX	1
CDKN2A	PIK3CA	1
TP53	ROS1	1
TP53	EP300	1
NOTCH1	KMT2C	1
FBXW7	NFE2L2	1
TERT	NSD1	1
CDKN2A	TERT	1
FAT1	PIK3CA	1
TERT	KMT2C	1
TERT	RB1	1
CDKN2A	RB1	1
TERT	CASP8	1
TERT	IGF1R	1
TERT	NFE2L2	1
CTNNB1	NFE2L2	1
TERT	TP53	1
CTNNB1	APC	1
CTNNB1	ARID1A	1
JAK1	TP53	1
KRAS	SMARCA4	1
EGFR	PTPRD	1
EGFR	PTPRT	1
EGFR	EPHA3	1
EGFR	FAT1	1
EGFR	ATM	1
EGFR	NF1	1
EGFR	SMARCA4	1
EGFR	BRAF	1
KRAS	FAT1	1
EGFR	STK11	1
KRAS	PTPRD	1
KEAP1	SMARCA4	1
KEAP1	RBM10	1
KEAP1	ATM	1
KRAS	ATM	1
STK11	PIK3CA	1
EGFR	PIK3CA	1
KEAP1	STK11	1
KRAS	EPHA3	1
SMARCA4	EPHA3	1
KEAP1	PTPRT	1
BRAF	FAT1	1
NF1	FAT1	1
EGFR	RBM10	1
NF1	PTPRT	1
NF1	PIK3CA	1
PTPRD	NTRK3	1
KDR	PIK3CG	1
ZFHX3	PDGFRA	1
TP53	PDGFRA	1
KEAP1	KMT2D	1
KMT2D	PIK3CG	1
KDR	EPHA5	1
TP53	ZFHX3	1
KEAP1	KMT2C	1
FAT1	ZFHX3	1
KEAP1	ROS1	1
CDKN2A	PTEN	1
CDKN2A	ROS1	1
FAT1	KMT2C	1
KEAP1	PIK3CA	1
PTEN	ZFHX3	1
PTEN	NFE2L2	1
BRAF	GRIN2A	1
NRAS	GRIN2A	1
BRAF	NF1	1
NRAS	NF1	1
NRAS	TP53	1
BRAF	ERBB4	1
BRAF	KMT2D	1
NRAS	ERBB4	1
NF1	ROS1	1
BRAF	TP53	1
BRAF	PREX2	1
NRAS	PREX2	1
BRAF	PTPRT	1
NRAS	KMT2D	1
GRIN2A	PIK3C2G	1
BRAF	TERT	1
NRAS	PTPRT	1
BRAF	PTPRD	1
NRAS	PTPRD	1
ERBB4	PIK3C2G	1
ERBB4	ROS1	1
PREX2	ROS1	1
NF1	TP63	1
NRAS	PAK7	1
ERBB4	TP63	1
BRAF	PAK7	1
PREX2	PIK3C2G	1
PTPRT	TP63	1
KIT	SF3B1	1
BRAF	CTNNB1	1
NRAS	TERT	1
NRAS	ROS1	1
TERT	PIK3C2G	1
KIT	FAT1	1
KIT	NF1	1
KIT	PIK3C2G	1
TERT	ROS1	1
BAP1	SF3B1	1
EIF1AX	SF3B1	1
EIF1AX	ZFHX3	1
ZFHX3	CREBBP	1
GNA11	ZFHX3	1
KRAS	PIK3R1	1
PIK3CA	PIK3R1	1
ARID1A	CTNNB1	1
SMARCA4	FGFR2	1
SMARCA4	PTEN	1
SPOP	ARID1B	1
TP53	ANKRD11	1
PIK3CA	ARID1B	1
TP53	PPP2R1A	1
TERT	ANKRD11	1
PIK3CA	CTNNB1	1
SMARCA4	ATM	1
BRCA1	NTRK3	1
PIK3CA	NTRK3	1
KMT2A	CREBBP	1
ARID1A	ATM	1
KMT2D	ATM	1
RNF43	GNAS	1
CDKN2A	SMAD4	1
RNF43	TP53	1
RNF43	KMT2C	1
KMT2D	PTPRT	1
RNF43	KMT2D	1
RNF43	SMAD4	1
KMT2C	PTPRT	1
DAXX	PTEN	1
MEN1	SETD2	1
ATRX	ATM	1
KRAS	SETD2	1
DAXX	TSC2	1
MEN1	ARID1A	1
TSC2	ARID1A	1
MEN1	IRS2	1
TSC2	IRS2	1
DAXX	NOTCH1	1
ATRX	KMT2C	1
TP53	AR	1
TP53	SPOP	1
KMT2D	MED12	1
ZFHX3	MED12	1
TP53	GRIN2A	1
ATM	GRIN2A	1
KMT2C	AR	1
CDK12	SPOP	1
ATM	APC	1
KMT2D	ZFHX3	1
TP53	CTNNB1	1
ATM	PTEN	1
KMT2D	CTNNB1	1
CDK12	APC	1
KMT2D	PTEN	1
KMT2D	AR	1
FOXA1	CTNNB1	1
KDM5C	ROS1	1
VHL	PTEN	1
MTOR	ROS1	1
VHL	ARID1A	1
VHL	KDM5C	1
MTOR	PIK3CA	1
PBRM1	PIK3CG	1
BAP1	PIK3CA	1
JAK2	PTPRT	1
TP53	CARD11	1
TP53	BCOR	1
TP53	KMT2A	1
RB1	MED12	1
ERBB3	ERBB2	1
BRAF	TGFBR1	1
ERBB2	TGFBR1	1
ARID2	PGR	1
TP53	EPHB1	1
ERBB3	ATM	1
APC	PGR	1
FAT1	GRIN2A	1
FAT1	NOTCH3	1
FAT1	TP53	1
FAT1	ATRX	1
FAT1	PREX2	1
NOTCH3	PREX2	1
CREBBP	EPHA5	1
RB1	GRIN2A	1
FAT1	EPHA5	1
NOTCH3	ATRX	1
CREBBP	GRIN2A	1
TP53	GNAS	1
ERBB2	CREBBP	1
FBXW7	CREBBP	1
ERBB3	TP53	1
RHOA	ERBB4	1
ARID1A	APC	1
RHOA	PIK3CA	1
NUP93	BCOR	1
NRAS	HRAS	1
KMT2C	SETD2	1
TERT	KDM5C	1
BRAF	KRAS	1
TERT	KRAS	1
TP53	KDM5C	1
KMT2C	ATM	1
NUP93	ATM	1
TERT	AKT1	1
NRAS	EIF1AX	1
TERT	ATM	1
KRAS	RBM10	1
BRAF	MDC1	1
NRAS	MDC1	1
BRAF	RBM10	1
TERT	EIF1AX	1
NRAS	PTEN	1
TERT	NRAS	1
ARID1A	TERT	1
ARID1A	PIK3CA	1
FGFR3	HRAS	1
ATM	CREBBP	1
ATM	SMARCA4	1
ATM	KMT2D	1
ATM	KDM6A	1
ATM	PTPRT	1
ATM	ZFHX3	1
ATM	HRAS	1
TP53	HRAS	1
TP53	NOTCH4	1
PPP2R1A	FBXW7	1
FGFR2	NOTCH4	1
PIK3CA	RB1	1
PTEN	RB1	1
FGFR2	TP53	1
PTEN	TP53	1
AKT1	CTNNB1	1
FGFR2	KRAS	1
FGFR2	CTNNB1	1
FGFR2	BCOR	1
FGFR2	MED12	1
FGFR2	PIK3R1	1
PTEN	CTCF	1
AKT1	ESR1	1
KRAS	CTNNB1	1
KRAS	ESR1	1
PIK3R1	ESR1	1
AKT1	FBXW7	1
PTEN	MED12	1
FGFR2	PPP2R1A	1
ARID1A	TP53	1
PPP2R1A	TP53	1
PTEN	SPEN	1
PTEN	KMT2C	1
PTEN	ATM	1
PTEN	POLE	1
PTEN	ANKRD11	1
PTEN	KMT2D	1
PIK3CA	FBXW7	1
SPOP	PPP2R1A	1
PIK3CA	ERBB3	1
PIK3CA	KMT2C	1
ERBB2	PPP2R1A	1
PIK3R1	FBXW7	1
PIK3R1	PTEN	1
PPP2R1A	BRCA2	1
SPOP	BRCA2	1
